# Solid Foods Drive the Maturation of the Gut Microbiota During Infancy

**DOI:** 10.64898/2026.09.09.750284

**Authors:** Yanan Wang, Heng Ku, Azadeh Safarchi, Megan Rebuli, Theodora Almond, Beverly Muhlhausler, Cuong D Tran, Michael Conlon

## Abstract

The establishment of a healthy gut microbiota in early life is an important determinant of long-term health, yet how the introduction of solid foods as a key nutritional transition shapes the gut microbiota development remains understudied. We aimed to characterize the impact of solid food introduction (complementary feeding) on the compositional succession and functional maturation of the infant gut microbiota during weaning. Infant faecal samples and corresponding dietary data were collected at five time points: pre-weaning (PREW, 4-6 months of age) 4, 8, and 12 weeks after first solid food introduction (WK4, WK8, WK12), and the late weaning stage (LATW, ∼12 months) when infants were transitioning to a family diet. Faecal microbiota composition was profiled using full-length 16S rRNA gene sequencing. Solid food introduction induced marked restructuring of the gut microbiota, characterized by significant increases in richness, evenness, and phylogenetic diversity (p < 0.01), together with the emergence of adult-associated taxa, including *Faecalibacterium*, *Ruminococcus*, and members of the Lachnospiraceae. These changes were most pronounced at late weaning and were strongly associated with increased intakes of plant-derived complex carbohydrates and dietary protein (Spearman correlation r > 0.30, FDR < 0.001). Butyrate-producing capability, a functional feature of gut microbiota maturation, was correlated with the establishment of key adult-like species, including *Ruminococcus bromii* and *Faecalibacterium prausnitzii* (Spearman correlation, r > 0.30, FDR < 0.001). Additionally, the reshaping of the gut microbiota by complementary feeding also attenuated microbial diversity associated with early-life factors, including delivery mode and household pet exposure. Together, these findings suggest that nutrient transitions during complementary feeding are key drivers of infant gut microbiota development and maturation, highlighting weaning as a critical window for shaping the gut microbiota and a potential target for early-life nutritional interventions to promote gut health and associated wellbeing.
