## Supplementary material for "Solid Foods Drive the Maturation of the Gut Microbiota During Infancy": Suppl Table 1

### Sheet: Suppl. Table 1
Supplemental Table 1. SIMPER result output based on a cumulative 70% contribution threshold. *
Groups WK04 & PREW
Average dissimilarity = 65.62
	Group WK04	Group PREW
Species	Av.Abund	Av.Abund	Av.Diss	Diss/SD	Contrib%	Cum.%
g__Bifidobacterium	5.99	5.82	7.93	1.11	12.08	12.08
g__Clostridium	1.28	1.63	5.05	0.7	7.7	19.77
g__Ruminococcus_B	1.86	1.6	4.87	0.99	7.41	27.19
g__Klebsiella	0.85	1.14	3.33	0.73	5.07	32.26
g__Enterococcus	0.96	1.23	2.99	0.94	4.56	36.82
g__Escherichia	1.39	1.27	2.96	1.01	4.51	41.33
g__Bacteroides	1.18	0.63	2.89	0.74	4.41	45.74
g__Collinsella	0.61	0.43	1.83	0.53	2.78	48.52
g__Enterococcus_B	0.6	0.51	1.82	0.72	2.77	51.29
g__Veillonella	0.85	0.55	1.78	0.9	2.71	54
g__Enterococcus_A	0.65	0.43	1.77	0.68	2.7	56.71
g__Blautia_A	0.57	0.53	1.72	0.76	2.63	59.33
g__Phocaeicola	0.22	0.76	1.7	0.51	2.59	61.93
g__Streptococcus	0.87	0.71	1.52	1.19	2.32	64.25
g__Parabacteroides	0.36	0.49	1.38	0.62	2.11	66.36
g__Enterococcus_D	0.44	0.39	1.25	0.9	1.9	68.26
g__Faecalimonas	0.56	0.15	1.23	0.51	1.87	70.13
Groups WK08 & WK04
Average dissimilarity = 65.75
	Group WK08	Group WK04
Species	Av.Abund	Av.Abund	Av.Diss	Diss/SD	Contrib%	Cum.%
g__Bifidobacterium	5.25	5.99	6.86	1.18	10.44	10.44
g__Ruminococcus_B	2.01	1.86	4.65	1.01	7.08	17.52
g__Bacteroides	1.14	1.18	3.02	0.92	4.59	22.11
g__Clostridium	0.61	1.28	2.66	0.67	4.05	26.15
g__Escherichia	1.59	1.39	2.5	1.14	3.81	29.96
g__Enterococcus	0.79	0.96	2.41	0.82	3.66	33.63
g__Enterococcus_A	0.95	0.65	2.25	0.8	3.43	37.05
g__Klebsiella	0.67	0.85	2.21	0.72	3.36	40.41
g__Blautia_A	0.97	0.57	2.11	0.85	3.2	43.61
g__Veillonella	1.13	0.85	1.86	1.03	2.83	46.44
g__Collinsella	0.57	0.61	1.8	0.58	2.73	49.17
g__Enterococcus_B	0.59	0.6	1.72	0.74	2.61	51.78
g__Enterococcus_D	0.86	0.44	1.68	0.75	2.55	54.33
g__Faecalimonas	0.52	0.56	1.57	0.66	2.39	56.72
g__Streptococcus	0.88	0.87	1.35	1.15	2.06	58.78
g__Parabacteroides	0.44	0.36	1.14	0.62	1.73	60.51
g__Enterocloster	0.61	0.14	1.13	0.54	1.72	62.24
g__Lacticaseibacillus	0.41	0.37	1.13	0.69	1.72	63.95
g__Akkermansia	0.31	0.32	1.08	0.47	1.65	65.6
g__Limosilactobacillus	0.32	0.27	0.94	0.44	1.43	67.03
g__Erysipelatoclostridium	0.39	0.38	0.94	0.93	1.42	68.46
g__Unclassified	0.58	0.4	0.94	1.06	1.42	69.88
g__Blautia	0.34	0.21	0.92	0.36	1.4	71.28
Groups WK08 & WK12
Average dissimilarity = 65.10
	Group WK08	Group WK12
Species	Av.Abund	Av.Abund	Av.Diss	Diss/SD	Contrib%	Cum.%
g__Bifidobacterium	5.25	5.59	6.24	1.17	9.58	9.58
g__Ruminococcus_B	2.01	2.71	4.66	1.11	7.17	16.75
g__Bacteroides	1.14	0.99	2.62	0.9	4.02	20.77
g__Blautia_A	0.97	1.24	2.58	0.93	3.97	24.74
g__Enterococcus_A	0.95	0.91	2.32	0.81	3.57	28.31
g__Escherichia	1.59	1.02	2.04	0.99	3.13	31.43
g__Enterococcus_D	0.86	0.68	1.76	0.82	2.7	34.14
g__Collinsella	0.57	0.65	1.67	0.64	2.56	36.7
g__Enterococcus	0.79	0.41	1.66	0.68	2.55	39.25
g__Enterocloster	0.61	0.58	1.64	0.55	2.52	41.78
g__Veillonella	1.13	0.79	1.61	1.15	2.47	44.25
g__Streptococcus	0.88	1.17	1.55	1.1	2.39	46.63
g__Enterococcus_B	0.59	0.62	1.54	0.84	2.36	49
g__Klebsiella	0.67	0.44	1.5	0.71	2.3	51.29
g__Faecalimonas	0.52	0.49	1.4	0.65	2.15	53.44
g__Clostridium	0.61	0.56	1.28	0.71	1.97	55.41
g__Akkermansia	0.31	0.52	1.27	0.56	1.96	57.37
g__Limosilactobacillus	0.32	0.59	1.27	0.61	1.95	59.31
g__Blautia	0.34	0.49	1.24	0.46	1.9	61.21
g__Lacticaseibacillus	0.41	0.53	1.19	0.78	1.82	63.03
g__Faecalibacterium	0.4	0.43	1.16	0.44	1.78	64.82
g__Phocaeicola	0.38	0.47	1.14	0.66	1.75	66.57
g__Parabacteroides	0.44	0.35	1.04	0.65	1.59	68.16
g__Hungatella	0.36	0.37	0.89	0.88	1.36	69.53
g__Unclassified	0.58	0.52	0.88	1.15	1.36	70.88
Groups LATW & WK12
Average dissimilarity = 65.70
	Group LATW	Group WK12
Species	Av.Abund	Av.Abund	Av.Diss	Diss/SD	Contrib%	Cum.%
g__Bifidobacterium	5.53	5.59	5.04	1.25	7.67	7.67
g__Ruminococcus_B	1.49	2.71	3.58	1.08	5.44	13.11
g__Blautia_A	2.04	1.24	3.06	1.08	4.66	17.78
g__Streptococcus	2.38	1.17	2.82	0.89	4.29	22.07
g__Faecalibacterium	1.45	0.43	2.24	1.16	3.4	25.47
g__Bacteroides	1.17	0.99	2.11	1.06	3.2	28.68
g__Faecalimonas	1.06	0.49	1.83	0.79	2.78	31.46
g__Enterococcus_A	0.66	0.91	1.7	0.72	2.58	34.04
g__Collinsella	0.71	0.65	1.54	0.83	2.35	36.39
g__Phocaeicola	0.96	0.47	1.53	0.97	2.32	38.71
g__Enterocloster	0.68	0.58	1.47	0.61	2.24	40.95
g__Anaerostipes	1.07	0.31	1.46	0.87	2.22	43.17
g__Fusicatenibacter	0.98	0.28	1.41	1.05	2.14	45.31
g__Escherichia	0.93	1.02	1.35	1.01	2.05	47.36
g__Enterococcus_D	0.31	0.68	1.12	0.8	1.71	49.06
g__Veillonella	0.34	0.79	1.1	1.09	1.67	50.73
g__Limosilactobacillus	0.22	0.59	1.03	0.64	1.57	52.3
g__Lacticaseibacillus	0.42	0.53	1.03	0.82	1.57	53.87
g__Enterococcus_B	0.13	0.62	0.99	0.78	1.51	55.38
g__Blautia	0.32	0.49	0.98	0.6	1.5	56.87
g__Akkermansia	0.22	0.52	0.96	0.62	1.46	58.34
g__Clostridium	0.31	0.56	0.94	0.58	1.43	59.77
g__Enterococcus	0.3	0.41	0.93	0.58	1.41	61.18
g__Ruminococcus_E	0.63	0.13	0.91	0.69	1.39	62.57
g__Agathobacter	0.58	0.15	0.9	0.58	1.37	63.94
g__Parabacteroides	0.48	0.35	0.85	1	1.3	65.24
g__Klebsiella	0.15	0.44	0.78	0.54	1.19	66.43
g__Unclassified	0.87	0.52	0.77	1.32	1.17	67.6
g__Mediterraneibacter	0.44	0.15	0.72	0.63	1.1	68.7
g__Sellimonas	0.3	0.22	0.67	0.62	1.03	69.72
g__Intestinibacter	0.47	0.23	0.67	1.08	1.02	70.74
*Results if dissimilarity between two adjacent timepoints are shown. Resemblance: S17 Bray-Curtis similarity. Cut off for low contributions: 70.00%
