## Supplementary material for "Solid Foods Drive the Maturation of the Gut Microbiota During Infancy": Suppl Table 2

### Sheet: Suppl. Table 2
Supplemental Table 2. Spearman correlation between microbial species and food groups. Only signicant results (FDR <0.05) are shown.
taxa	Food Groups	rho	p_value	FDR
Agathobacter faecis	Grains_serve	0.314186	7.65259e-05	0.00264379
Agathobacter rectalis	Grains_serve	0.250961	0.00175408	0.0246781
Anaerostipes hadrus	Grains_serve	0.296354	0.000199583	0.00553408
Bifidobacterium infantis	Grains_serve	0.256699	0.00136004	0.0207976
Bifidobacterium longum	Grains_serve	0.229547	0.00431364	0.0433794
Blautia_A wexlerae	Grains_serve	0.356548	6.07779e-06	0.000369323
Enterocloster sp900538485	Grains_serve	0.316882	6.5846e-05	0.00246549
Faecalibacterium prausnitzii	Grains_serve	0.395412	4.2241e-07	4.64001e-05
Faecalibacterium prausnitzii_D	Grains_serve	0.352598	7.82016e-06	0.000455804
Faecalibacterium prausnitzii_G	Grains_serve	0.419947	6.52406e-08	9.31636e-06
Fusicatenibacter saccharivorans	Grains_serve	0.31836	6.06026e-05	0.00230775
Intestinibacter bartlettii	Grains_serve	0.288751	0.000294861	0.00714711
Mediterraneibacter faecis	Grains_serve	0.243422	0.00242924	0.0297764
Prevotella copri	Grains_serve	0.243203	0.00245205	0.0299275
Ruminococcus_C sp000433635	Grains_serve	0.347861	1.0534e-05	0.000589906
Ruminococcus_E bromii_B	Grains_serve	0.485348	2.03815e-10	1.16419e-07
Sellimonas intestinalis	Grains_serve	0.24558	0.00221527	0.0278714
Streptococcus sp000187445	Grains_serve	0.225042	0.00516197	0.0477106
Streptococcus thermophilus	Grains_serve	0.44466	8.49875e-09	2.0227e-06
Unclassified	Grains_serve	0.315838	6.98064e-05	0.00252363
Veillonella atypica	Grains_serve	0.236731	0.00321728	0.0352052
Agathobacter faecis	Refined_serve	0.28893	0.000292194	0.00714711
Agathobacter rectalis	Refined_serve	0.243838	0.00238661	0.02938
Anaerostipes hadrus	Refined_serve	0.310841	9.20323e-05	0.00303644
Bacteria unclassified	Refined_serve	0.244369	0.00233315	0.0290981
Bifidobacterium adolescentis	Refined_serve	0.241264	0.00266186	0.0311569
Bifidobacterium bifidum	Refined_serve	0.265642	0.000904391	0.0161434
Bifidobacterium infantis	Refined_serve	0.257929	0.00128689	0.0202978
Bifidobacterium pseudocatenulatum	Refined_serve	0.306163	0.00011869	0.00360616
Blautia_A massiliensis	Refined_serve	0.2562	0.00139079	0.0211281
Blautia_A wexlerae	Refined_serve	0.379945	1.27235e-06	0.000103824
Enterocloster sp900538485	Refined_serve	0.250527	0.00178771	0.0248653
Faecalibacterium prausnitzii	Refined_serve	0.467962	1.06549e-09	3.80379e-07
Faecalibacterium prausnitzii_D	Refined_serve	0.337408	1.99872e-05	0.00100146
Faecalibacterium prausnitzii_G	Refined_serve	0.445726	7.75501e-09	2.0227e-06
Fusicatenibacter saccharivorans	Refined_serve	0.333008	2.59944e-05	0.00123734
Intestinibacter bartlettii	Refined_serve	0.26084	0.00112789	0.0183708
Mediterraneibacter faecis	Refined_serve	0.269565	0.000752807	0.0143335
Prevotella copri	Refined_serve	0.250608	0.00178146	0.0248653
Ruminococcus_C sp000433635	Refined_serve	0.359584	4.9957e-06	0.000310168
Ruminococcus_E bromii_B	Refined_serve	0.476653	4.71507e-10	1.92375e-07
Sellimonas intestinalis	Refined_serve	0.2608	0.00112993	0.0183708
Streptococcus sp000187445	Refined_serve	0.225119	0.00514617	0.0477106
Streptococcus thermophilus	Refined_serve	0.427671	3.51099e-08	5.89846e-06
Veillonella atypica	Refined_serve	0.270387	0.000724156	0.0139743
Blautia_A wexlerae	Wholegrains_serve	0.267924	0.000813113	0.0151781
Collinsella unclassified	Wholegrains_serve	0.241497	0.00263579	0.0310482
Enterocloster sp900538485	Wholegrains_serve	0.289458	0.000284484	0.00714711
Enterococcus_D gallinarum	Wholegrains_serve	0.238286	0.00301592	0.0339015
Faecalibacterium prausnitzii	Wholegrains_serve	0.236585	0.00323679	0.0352835
Faecalibacterium prausnitzii_D	Wholegrains_serve	0.24279	0.00249547	0.0300719
Faecalibacterium prausnitzii_G	Wholegrains_serve	0.290856	0.000264949	0.00681706
Ruminococcus_C sp000433635	Wholegrains_serve	0.302068	0.000147783	0.00430683
Ruminococcus_E bromii_B	Wholegrains_serve	0.337607	1.97494e-05	0.00100146
Streptococcus thermophilus	Wholegrains_serve	0.35399	7.15846e-06	0.000425928
Unclassified	Wholegrains_serve	0.300575	0.000159944	0.00461415
Agathobacter faecis	Fruit_serve	0.319176	5.78767e-05	0.00226433
Agathobacter rectalis	Fruit_serve	0.3152	7.23324e-05	0.00258227
Anaerostipes hadrus	Fruit_serve	0.279843	0.00045945	0.0103322
Bifidobacterium dentium	Fruit_serve	0.252918	0.00160932	0.0238146
Bifidobacterium pseudocatenulatum	Fruit_serve	0.292476	0.000243866	0.00650917
Blautia_A wexlerae	Fruit_serve	0.311438	8.90686e-05	0.0029927
Enterocloster sp900538485	Fruit_serve	0.265284	0.000919531	0.0162803
Enterococcus faecalis	Fruit_serve	-0.294952	0.000214649	0.00578336
Erysipelatoclostridium ramosum	Fruit_serve	0.238199	0.00302692	0.0339015
Faecalibacterium prausnitzii	Fruit_serve	0.444784	8.40925e-09	2.0227e-06
Faecalibacterium prausnitzii_D	Fruit_serve	0.434365	2.02635e-08	4.13376e-06
Faecalibacterium prausnitzii_G	Fruit_serve	0.48924	1.38942e-10	9.92045e-08
Faecalimonas phoceensis	Fruit_serve	0.241871	0.00259449	0.0307463
Fusicatenibacter saccharivorans	Fruit_serve	0.410449	1.36864e-07	1.77675e-05
Intestinibacter bartlettii	Fruit_serve	0.252553	0.00163547	0.0239533
Klebsiella michiganensis	Fruit_serve	-0.228131	0.00456565	0.0442988
Prevotella copri	Fruit_serve	0.273133	0.000635603	0.013033
Ruminococcus_C sp000433635	Fruit_serve	0.341595	1.55066e-05	0.000835602
Ruminococcus_E bromii_B	Fruit_serve	0.394047	4.66655e-07	4.75988e-05
Streptococcus thermophilus	Fruit_serve	0.329464	3.20292e-05	0.00139561
Unclassified	Fruit_serve	0.264187	0.000967389	0.0167446
Veillonella atypica	Fruit_serve	0.251802	0.00169051	0.0243844
Anaerostipes caccae	Citrus_melons_berries_serve	0.232408	0.00384209	0.0405939
Bifidobacterium dentium	Citrus_melons_berries_serve	0.275778	0.000559822	0.0116705
Bifidobacterium longum	Citrus_melons_berries_serve	0.272028	0.000669953	0.0133803
Blautia_A wexlerae	Citrus_melons_berries_serve	0.240825	0.00271155	0.0314804
Enterocloster sp900538485	Citrus_melons_berries_serve	0.28071	0.000440335	0.0100608
Faecalibacterium prausnitzii	Citrus_melons_berries_serve	0.22937	0.0043444	0.043392
Faecalibacterium prausnitzii_G	Citrus_melons_berries_serve	0.360184	4.80479e-06	0.000304944
Intestinibacter bartlettii	Citrus_melons_berries_serve	0.242	0.00258032	0.0307059
Ligilactobacillus ruminis	Citrus_melons_berries_serve	0.265059	0.000929164	0.0162803
Ruminococcus_E bromii_B	Citrus_melons_berries_serve	0.287205	0.000318785	0.00752437
Streptococcus thermophilus	Citrus_melons_berries_serve	0.246435	0.00213528	0.0274701
Agathobacter faecis	Other_fruit_serve	0.290896	0.000264405	0.00681706
Agathobacter rectalis	Other_fruit_serve	0.30592	0.000120256	0.00361526
Anaerostipes hadrus	Other_fruit_serve	0.267071	0.000846182	0.0153991
Bifidobacterium dentium	Other_fruit_serve	0.226026	0.00496478	0.0466428
Bifidobacterium pseudocatenulatum	Other_fruit_serve	0.279503	0.000467162	0.0103428
Blautia_A wexlerae	Other_fruit_serve	0.306541	0.000116295	0.00358208
Enterococcus faecalis	Other_fruit_serve	-0.256671	0.00136175	0.0207976
Faecalibacterium prausnitzii	Other_fruit_serve	0.382853	1.03856e-06	8.79494e-05
Faecalibacterium prausnitzii_D	Other_fruit_serve	0.43034	2.82402e-08	5.04087e-06
Faecalibacterium prausnitzii_G	Other_fruit_serve	0.394674	4.45813e-07	4.71571e-05
Fusicatenibacter saccharivorans	Other_fruit_serve	0.370565	2.41704e-06	0.000177001
Prevotella copri	Other_fruit_serve	0.275978	0.000554457	0.0116705
Ruminococcus_C sp000433635	Other_fruit_serve	0.272454	0.000656508	0.0132041
Ruminococcus_E bromii_B	Other_fruit_serve	0.320375	5.40797e-05	0.00215608
Streptococcus thermophilus	Other_fruit_serve	0.272722	0.000648197	0.0131294
Unclassified	Other_fruit_serve	0.232401	0.00384313	0.0405939
Veillonella atypica	Other_fruit_serve	0.224316	0.00531172	0.048779
Agathobacter faecis	Vegetables_serve	0.277763	0.00050852	0.0110738
Agathobacter rectalis	Vegetables_serve	0.313665	7.87714e-05	0.00267823
Bacteria unclassified	Vegetables_serve	0.240005	0.00280673	0.0321929
Bifidobacterium dentium	Vegetables_serve	0.268075	0.000807403	0.0151707
Bifidobacterium pseudocatenulatum	Vegetables_serve	0.263841	0.000982934	0.0169112
Blautia_A wexlerae	Vegetables_serve	0.306486	0.000116643	0.00358208
Enterocloster sp900538485	Vegetables_serve	0.223957	0.00538732	0.0491571
Faecalibacterium prausnitzii	Vegetables_serve	0.336058	2.16743e-05	0.00106727
Faecalibacterium prausnitzii_D	Vegetables_serve	0.239022	0.00292473	0.0331469
Faecalibacterium prausnitzii_G	Vegetables_serve	0.254678	0.00148855	0.0222581
Fusicatenibacter saccharivorans	Vegetables_serve	0.2673	0.000837207	0.0153991
Intestinibacter bartlettii	Vegetables_serve	0.401519	2.69057e-07	3.0737e-05
Ruminococcus_C sp000433635	Vegetables_serve	0.282371	0.000405709	0.0093444
Ruminococcus_E bromii_B	Vegetables_serve	0.404897	2.08841e-07	2.4852e-05
Streptococcus thermophilus	Vegetables_serve	0.314925	7.34484e-05	0.00258973
Unclassified	Vegetables_serve	0.304907	0.000126987	0.00377787
Veillonella atypica	Vegetables_serve	0.270785	0.000710669	0.0138098
Bifidobacterium adolescentis	Dark_green_vegetables_serve	0.247078	0.00207689	0.0272092
Enterococcus faecalis	Dark_green_vegetables_serve	-0.258741	0.00124063	0.0197946
Enterococcus_A pallens	Dark_green_vegetables_serve	0.279545	0.000466218	0.0103428
Unclassified	Dark_green_vegetables_serve	0.295785	0.00020557	0.00559149
Agathobacter faecis	Red_orange_vegetables_serve	0.320285	5.43548e-05	0.00215608
Agathobacter rectalis	Red_orange_vegetables_serve	0.330802	2.96107e-05	0.00134235
Anaerostipes hadrus	Red_orange_vegetables_serve	0.274034	0.00060877	0.0125989
Bacteria unclassified	Red_orange_vegetables_serve	0.27763	0.000511814	0.0110738
Bifidobacterium pseudocatenulatum	Red_orange_vegetables_serve	0.255971	0.00140511	0.0212328
Blautia_A wexlerae	Red_orange_vegetables_serve	0.334472	2.38287e-05	0.00115347
Clostridium_AQ innocuum	Red_orange_vegetables_serve	0.270781	0.0007108	0.0138098
Faecalibacterium prausnitzii	Red_orange_vegetables_serve	0.330903	2.94355e-05	0.00134235
Faecalibacterium prausnitzii_G	Red_orange_vegetables_serve	0.2409	0.00270301	0.0314804
Fusicatenibacter saccharivorans	Red_orange_vegetables_serve	0.237114	0.00316651	0.0349237
Hungatella effluvii	Red_orange_vegetables_serve	0.240381	0.00276276	0.0319064
Intestinibacter bartlettii	Red_orange_vegetables_serve	0.409167	1.50988e-07	1.87487e-05
Ruminococcus_E bromii_B	Red_orange_vegetables_serve	0.37235	2.14244e-06	0.000165373
Streptococcus thermophilus	Red_orange_vegetables_serve	0.257133	0.00133379	0.0205909
Unclassified	Red_orange_vegetables_serve	0.245266	0.00224527	0.028125
Veillonella atypica	Red_orange_vegetables_serve	0.245711	0.00220287	0.0278381
Anaerostipes hadrus	Starchy_vegetables_serve	0.245854	0.00218932	0.0278381
Bifidobacterium pseudocatenulatum	Starchy_vegetables_serve	0.238439	0.00299675	0.033829
Blautia_A massiliensis	Starchy_vegetables_serve	0.229975	0.0042399	0.0433052
Blautia_A wexlerae	Starchy_vegetables_serve	0.2997	0.000167501	0.00473647
Enterocloster sp900538485	Starchy_vegetables_serve	0.243069	0.00246598	0.0299695
Enterococcus_A raffinosus	Starchy_vegetables_serve	0.229914	0.00425026	0.0433052
Faecalibacterium prausnitzii	Starchy_vegetables_serve	0.480878	3.14599e-10	1.49749e-07
Faecalibacterium prausnitzii_D	Starchy_vegetables_serve	0.244108	0.00235931	0.0292965
Faecalibacterium prausnitzii_G	Starchy_vegetables_serve	0.382737	1.04702e-06	8.79494e-05
Fusicatenibacter saccharivorans	Starchy_vegetables_serve	0.261144	0.00111237	0.0183708
Limosilactobacillus fermentum	Starchy_vegetables_serve	0.228147	0.00456265	0.0442988
Ruminococcus_E bromii_B	Starchy_vegetables_serve	0.307121	0.000112707	0.00357656
Streptococcus thermophilus	Starchy_vegetables_serve	0.225432	0.00508288	0.0475957
Unclassified	Starchy_vegetables_serve	0.250343	0.00180221	0.0248653
Enterococcus_D gallinarum	Legumes_veg_serve	0.226225	0.00492585	0.0464298
Ligilactobacillus ruminis	Legumes_veg_serve	0.271453	0.000688502	0.0135611
Unclassified	Legumes_veg_serve	0.237725	0.0030872	0.0343076
Agathobacter faecis	Other_vegetables_serve	0.229853	0.00426077	0.0433052
Agathobacter rectalis	Other_vegetables_serve	0.265079	0.000928317	0.0162803
Bifidobacterium dentium	Other_vegetables_serve	0.246552	0.0021246	0.0274563
Bifidobacterium infantis	Other_vegetables_serve	0.226844	0.00480611	0.0456022
Blautia_A wexlerae	Other_vegetables_serve	0.246003	0.00217542	0.0278381
Enterocloster sp900538485	Other_vegetables_serve	0.229365	0.00434527	0.043392
Erysipelatoclostridium ramosum	Other_vegetables_serve	0.224086	0.00535994	0.0490641
Fusicatenibacter saccharivorans	Other_vegetables_serve	0.253992	0.0015346	0.0228272
Intestinibacter bartlettii	Other_vegetables_serve	0.369603	2.57853e-06	0.000183775
Ruminococcus_C sp000433635	Other_vegetables_serve	0.257572	0.00130776	0.0202987
Ruminococcus_E bromii_B	Other_vegetables_serve	0.289099	0.00028971	0.00714711
Streptococcus thermophilus	Other_vegetables_serve	0.266708	0.000860632	0.0154589
Unclassified	Other_vegetables_serve	0.260175	0.00116252	0.0187579
Veillonella atypica	Other_vegetables_serve	0.229682	0.00429018	0.0433103
Agathobacter faecis	Protein_foods_serve	0.246833	0.00209904	0.0273738
Agathobacter rectalis	Protein_foods_serve	0.249113	0.00190155	0.0258611
Bifidobacterium bifidum	Protein_foods_serve	0.260822	0.00112879	0.0183708
Blautia_A wexlerae	Protein_foods_serve	0.266927	0.00085191	0.0153991
Enterocloster sp900538485	Protein_foods_serve	0.247784	0.00201447	0.0268331
Faecalibacterium prausnitzii	Protein_foods_serve	0.31075	9.24966e-05	0.00303644
Faecalibacterium prausnitzii_D	Protein_foods_serve	0.316713	6.64715e-05	0.00246549
Faecalibacterium prausnitzii_G	Protein_foods_serve	0.329346	3.22515e-05	0.00139561
Fusicatenibacter saccharivorans	Protein_foods_serve	0.296471	0.000198371	0.00553408
Intestinibacter bartlettii	Protein_foods_serve	0.33849	1.87255e-05	0.000972363
Ruminococcus_C sp000433635	Protein_foods_serve	0.363632	3.83446e-06	0.000254679
Ruminococcus_E bromii_B	Protein_foods_serve	0.430719	2.73771e-08	5.04087e-06
Streptococcus thermophilus	Protein_foods_serve	0.439533	1.31474e-08	2.88839e-06
Unclassified	Protein_foods_serve	0.369262	2.63823e-06	0.000183775
Veillonella atypica	Protein_foods_serve	0.251161	0.00173877	0.0246781
Bacteroides fragilis_A	Red_meats_serve	0.235356	0.0034053	0.0368391
Bifidobacterium pseudocatenulatum	Red_meats_serve	0.252582	0.0016334	0.0239533
Blautia_A massiliensis	Red_meats_serve	0.22909	0.00439347	0.0437204
Faecalibacterium prausnitzii	Red_meats_serve	0.304276	0.000131357	0.00386759
Streptococcus thermophilus	Red_meats_serve	0.234104	0.00358492	0.038636
Agathobacter rectalis	Poultry_serve	0.255002	0.00146719	0.0220542
Anaerostipes hadrus	Poultry_serve	0.292015	0.000249698	0.00660313
Bifidobacterium bifidum	Poultry_serve	0.259926	0.00117577	0.0188652
Bifidobacterium pseudocatenulatum	Poultry_serve	0.268414	0.000794651	0.0150299
Blautia_A massiliensis	Poultry_serve	0.320972	5.22765e-05	0.00213288
Blautia_A wexlerae	Poultry_serve	0.330911	2.94212e-05	0.00134235
Faecalibacterium prausnitzii	Poultry_serve	0.459315	2.3449e-09	7.44116e-07
Faecalibacterium prausnitzii_D	Poultry_serve	0.247894	0.00200492	0.0268331
Faecalibacterium prausnitzii_G	Poultry_serve	0.342775	1.44269e-05	0.000792372
Intestinibacter bartlettii	Poultry_serve	0.226985	0.00477927	0.0454987
Phocaeicola vulgatus	Poultry_serve	0.242017	0.00257854	0.0307059
Prevotella copri	Poultry_serve	0.273025	0.00063887	0.013033
Ruminococcus_E bromii_B	Poultry_serve	0.228578	0.00448476	0.0442988
Streptococcus thermophilus	Poultry_serve	0.249555	0.0018653	0.0254894
Unclassified	Poultry_serve	0.261601	0.00108939	0.0183708
Bifidobacterium bifidum	Eggs_serve	0.239456	0.00287199	0.0328096
Enterocloster sp900538485	Eggs_serve	0.250446	0.00179409	0.0248653
Enterococcus_D gallinarum	Eggs_serve	0.242217	0.00255676	0.0306812
Intestinibacter bartlettii	Eggs_serve	0.278419	0.000492556	0.0108211
Mediterraneibacter faecis	Eggs_serve	0.228503	0.00449826	0.0442988
Ruminococcus_C sp000433635	Eggs_serve	0.271519	0.000686355	0.0135611
Ruminococcus_E bromii_B	Eggs_serve	0.318813	5.90726e-05	0.00227988
Streptococcus thermophilus	Eggs_serve	0.383072	1.02271e-06	8.79494e-05
Unclassified	Eggs_serve	0.229864	0.00425892	0.0433052
Agathobacter faecis	Processed_meats_serve	0.386125	8.24536e-07	7.62337e-05
Agathobacter rectalis	Processed_meats_serve	0.228112	0.00456919	0.0442988
Bacteroides fragilis	Processed_meats_serve	0.227918	0.00460468	0.0442988
Bifidobacterium adolescentis	Processed_meats_serve	0.288722	0.000295294	0.00714711
Bifidobacterium bifidum	Processed_meats_serve	0.247424	0.0020461	0.0269293
Blautia_A wexlerae	Processed_meats_serve	0.288503	0.000298583	0.00716599
Faecalibacterium prausnitzii	Processed_meats_serve	0.361966	4.27754e-06	0.000277651
Faecalibacterium prausnitzii_G	Processed_meats_serve	0.50247	3.64167e-11	3.46687e-08
Fusicatenibacter saccharivorans	Processed_meats_serve	0.316148	6.86061e-05	0.00251204
Ligilactobacillus ruminis	Processed_meats_serve	0.300007	0.000164816	0.00470716
Prevotella copri	Processed_meats_serve	0.418203	7.48729e-08	1.01827e-05
Ruminococcus_E bromii_B	Processed_meats_serve	0.247716	0.00202043	0.0268331
Streptococcus lutetiensis	Processed_meats_serve	0.262306	0.00105481	0.0179759
Streptococcus thermophilus	Processed_meats_serve	0.258348	0.00126282	0.0200368
Unclassified	Processed_meats_serve	0.225046	0.0051611	0.0477106
Enterocloster sp900538485	Organ_meats_serve	0.245718	0.00220215	0.0278381
Bifidobacterium kashiwanohense	Seafood_low_LC_N3_serve	0.34959	9.45372e-06	0.000539997
Blautia coccoides	Seafood_low_LC_N3_serve	0.267052	0.000846929	0.0153991
Fusicatenibacter saccharivorans	Seafood_low_LC_N3_serve	0.308828	0.000102731	0.0033341
Collinsella unclassified	Nuts_seeds_serve	0.32897	3.29685e-05	0.00140534
Enterococcus_D gallinarum	Nuts_seeds_serve	0.251048	0.00174744	0.0246781
Ruminococcus_C sp000433635	Nuts_seeds_serve	0.231956	0.00391336	0.0407179
Ruminococcus_E bromii_B	Nuts_seeds_serve	0.232345	0.00385187	0.0405939
Unclassified	Nuts_seeds_serve	0.228198	0.00455338	0.0442988
Veillonella_A sp000431435	Nuts_seeds_serve	0.251519	0.00171161	0.0245646
Lactobacillus acidophilus	Legumes_protein_serve	0.225292	0.00511106	0.0477033
Ligilactobacillus ruminis	Legumes_protein_serve	0.275985	0.00055426	0.0116705
Unclassified	Legumes_protein_serve	0.22799	0.00459154	0.0442988
Bifidobacterium adolescentis	Soy_products_serve	0.267004	0.000848832	0.0153991
Bifidobacterium dentium	Soy_products_serve	0.249779	0.00184716	0.0253629
Faecalibacterium prausnitzii_D	Soy_products_serve	0.34019	1.68923e-05	0.000893415
Ligilactobacillus ruminis	Soy_products_serve	0.373686	1.95663e-06	0.000155226
Prevotella copri	Soy_products_serve	0.306604	0.000115899	0.00358208
Ruminococcus_E bromii_B	Soy_products_serve	0.239181	0.00290524	0.0330573
Streptococcus sp000187445	Soy_products_serve	0.226987	0.00477885	0.0454987
Agathobacter faecis	Dairy_serve	0.23191	0.00392066	0.0407179
Bifidobacterium animalis	Dairy_serve	0.289059	0.000290297	0.00714711
Bifidobacterium bifidum	Dairy_serve	0.227907	0.0046067	0.0442988
Enterocloster sp900538485	Dairy_serve	0.243883	0.00238203	0.02938
Enterococcus_D gallinarum	Dairy_serve	0.251258	0.00173138	0.0246781
Faecalibacterium prausnitzii	Dairy_serve	0.291242	0.000259777	0.00680664
Faecalibacterium prausnitzii_D	Dairy_serve	0.230402	0.00416745	0.0431241
Faecalibacterium prausnitzii_G	Dairy_serve	0.386074	8.27467e-07	7.62337e-05
Fusicatenibacter saccharivorans	Dairy_serve	0.248746	0.00193214	0.0261526
Lacticaseibacillus rhamnosus	Dairy_serve	0.233231	0.0037153	0.0397412
Lactobacillus acidophilus	Dairy_serve	0.262252	0.0010574	0.0179759
Mediterraneibacter faecis	Dairy_serve	0.252189	0.00166195	0.0240941
Ruminococcus_C sp000433635	Dairy_serve	0.261056	0.00111686	0.0183708
Ruminococcus_E bromii_B	Dairy_serve	0.368298	2.81401e-06	0.000191353
Streptococcus thermophilus	Dairy_serve	0.697018	1.42508e-23	2.03501e-20
Unclassified	Dairy_serve	0.260758	0.0011321	0.0183708
Bacteroides cellulosilyticus	Milk_serve	0.247903	0.00200415	0.0268331
Bacteroides ovatus	Milk_serve	0.230236	0.00419551	0.0432577
Enterococcus_A raffinosus	Milk_serve	0.275905	0.00055641	0.0116705
Faecalibacterium prausnitzii_G	Milk_serve	0.229674	0.00429161	0.0433103
Mediterraneibacter faecis	Milk_serve	0.314114	7.68328e-05	0.00264379
Ruminococcus_C sp000433635	Milk_serve	0.23711	0.0031671	0.0349237
Ruminococcus_E bromii_B	Milk_serve	0.371806	2.22285e-06	0.000167065
Streptococcus thermophilus	Milk_serve	0.393058	5.01438e-07	4.9383e-05
Unclassified	Milk_serve	0.240313	0.00277058	0.0319064
Agathobacter faecis	Cheese_serve	0.233854	0.00362185	0.0388873
Bifidobacterium bifidum	Cheese_serve	0.326402	3.82824e-05	0.00160786
Bifidobacterium infantis	Cheese_serve	0.32436	4.30698e-05	0.00178272
Bifidobacterium longum	Cheese_serve	0.261338	0.00110256	0.0183708
Bifidobacterium pseudocatenulatum	Cheese_serve	0.280014	0.000455618	0.0103273
Clostridium neonatale	Cheese_serve	-0.235883	0.00333205	0.0361838
Enterococcus_A pallens	Cheese_serve	0.287634	0.000311965	0.00742478
Enterococcus_A raffinosus	Cheese_serve	0.276204	0.000548414	0.0116705
Faecalibacterium prausnitzii	Cheese_serve	0.307595	0.00010985	0.00352507
Faecalibacterium prausnitzii_G	Cheese_serve	0.420713	6.13942e-08	9.22852e-06
Fusicatenibacter saccharivorans	Cheese_serve	0.238091	0.00304057	0.0339214
Ligilactobacillus ruminis	Cheese_serve	0.257694	0.00130059	0.0202978
Phocaeicola vulgatus	Cheese_serve	0.264817	0.000939641	0.0163635
Ruminococcus_E bromii_B	Cheese_serve	0.232247	0.00386736	0.0406073
Sellimonas intestinalis	Cheese_serve	0.247614	0.0020294	0.0268331
Streptococcus thermophilus	Cheese_serve	0.423717	4.83088e-08	7.66499e-06
Veillonella parvula	Cheese_serve	-0.224373	0.00529975	0.048779
Anaerostipes caccae	Yoghurt_serve	0.241444	0.0026417	0.0310482
Anaerostipes hadrus	Yoghurt_serve	0.252435	0.00164401	0.0239556
Bacteroides cellulosilyticus	Yoghurt_serve	0.227228	0.0047332	0.0453625
Bifidobacterium animalis	Yoghurt_serve	0.329927	3.1173e-05	0.0013911
Blautia_A wexlerae	Yoghurt_serve	0.232388	0.00384524	0.0405939
Enterocloster sp900538485	Yoghurt_serve	0.23197	0.00391108	0.0407179
Enterococcus_D gallinarum	Yoghurt_serve	0.284223	0.000370099	0.00859353
Faecalibacterium prausnitzii	Yoghurt_serve	0.236817	0.00320572	0.0352052
Faecalibacterium prausnitzii_D	Yoghurt_serve	0.226428	0.0048863	0.0462095
Faecalibacterium prausnitzii_G	Yoghurt_serve	0.290655	0.000267672	0.00682563
Fusicatenibacter saccharivorans	Yoghurt_serve	0.246642	0.00211637	0.0274563
Lacticaseibacillus rhamnosus	Yoghurt_serve	0.228781	0.00444828	0.0441121
Lactobacillus acidophilus	Yoghurt_serve	0.286003	0.000338624	0.00792714
Ruminococcus_C sp000433635	Yoghurt_serve	0.257748	0.00129746	0.0202978
Ruminococcus_E bromii_B	Yoghurt_serve	0.296089	0.000202347	0.00555676
Streptococcus thermophilus	Yoghurt_serve	0.734217	3.52912e-27	1.00792e-23
Streptococcus sp000187445	Milk_alternatives_serve	0.24284	0.00249012	0.0300719
Veillonella parvula	Milk_alternatives_serve	0.269642	0.000750078	0.0143335
